# The invasive soft coral *Xenia umbellata* has been confirmed in Cuban waters

**DOI:** 10.64898/2026.06.08.730793

**Authors:** Nikolaos V. Schizas, Daniel A. Toledo-Rodriguez, Nilda M. Jimenez Marrero, Alex J. Veglia, José Espinosa Sáez, Reinaldo Estrada Estrada, Amarilys Martínez Pérez, Yamile del Carmen Luguera González, J. David Muñoz-Maravilla, Ernesto Weil, Catherine S. McFadden

## Abstract

Octocoral colonies with unusual morphology were detected in September 2022 and October 2023 in two coastal areas east of Havana, Cuba, and tentatively identified as *Unomia stolonifera. U. stolonifera* is an invasive octocoral from the Indo-Pacific that was first reported in the Caribbean off Venezuela in the 2000’s, where it has spread rapidly, smothering coral reefs and substantially altering benthic communities. After obtaining tissue samples from a Cuban octocoral colony, we re-examined the specimen using molecular barcoding of three mitochondrial regions (16S/ND2, mtMutS, COI) and the nuclear large ribosomal subunit (28S rRNA), and we unequivocally identified it as *Xenia umbellata. X. umbellata*, a native of the Red Sea, was first identified in southern Puerto Rico in October 2023 and has since been found in various marine ecosystems along the southern coast of the island. The presence of either invasive octocoral species in Cuba or elsewhere in the Caribbean would be of a serious environmental concern due to their documented tolerance, totipotentiality, propagation capacity and significant negative interactions with local benthic fauna. Attempts to eradicate the invasive soft coral colonies from Cuban waters have been initiated with apparent success, helping to control further expansion. The most likely introduction pathway is the accidental or intentional releases from the aquarium trade but transport via ballast water cannot be ruled out. We cannot discount the possibility of independent invasion events from different routes to Puerto Rico and Cuba occurring within a year of each other. Propagation from Cuba to Puerto Rico, or vice versa, which we consider highly improbable, would likely imply that soft coral populations may also have been established on Hispaniola but have remained undetected in the Dominican Republic and Haiti to date.
