## Supplemental Table 1 for "The invasive soft coral *Xenia umbellata* has been confirmed in Cuban waters": Supplementary Table 1. GenBank Accession Numbers.xlsx

### Sheet: Sheet1
Supplementary Table 1. GenBank accession numbers and associated information for each specimen. (Modified from MacFadden et al. 2017).
Museum Voucher	Morphospecies ID	Collection site	Coordinates (N, E)	Collection depth (m)	mtMutS	COI	ND2	28S	Notes
ZMTAU CO36781	Ovabunda crenata	Israel, Eilat, IUI	29.50166, 34.91776	3	KY442321	KY442340	KY442411	KY442360
ZMTAU CO36500	O. biseriata	Israel, Eilat, IUI	29.50166, 34.91776	5	KM371395	KM371323	KM502936	KM224928
ZMTAU CO36510	Ovabunda sp. 1	Israel, Eilat, Dry Dock	29.52701, 34.93721	12	KM371405	KM371333	KM502946	KM224938
ZMTAU CO36782	O. biseriata	Israel, Eilat, IUI	29.50166, 34.91776	5	KY442322	KY442341	KY442409	KY442361
ZMTAU CO36783	Xenia umbellata	Israel, Eilat, IUI	29.50166, 34.91776	5	KT590452	KT590435	KY442431	KY442362
ZMTAU CO36473	Ovabunda sp. 7	Israel, Eilat, Nature Reserve	29.50993, 34.9239	12	KM371367	KM371295	KM502908	KM224900
ZMTAU CO36784	Xenia sp.	Israel, Eilat, Dekel Beach	29.540603, 34.947981	5	KT590453	KT590436	KY442429	KY442363
ZMTAU CO36481	O. crenata	Israel, Eilat, IUI	29.50166, 34.91776	23	KM371376	KM371304	KM502917	KM224909
ZMTAU CO36482	O. ainex	Israel, Eilat, IUI	29.50166, 34.91776	24	KM371377	KM371305	KM502918	KM224910
ZMTAU CO36483	Ovabunda sp. 1	Israel, Eilat, Dry Dock	29.52701, 34.93721	12	KM371378	KM371306	KM502919	KM224911
ZMTAU CO36484	O. macrospiculata	Israel, Eilat, Dry Dock	29.52701, 34.93721	12	KM371379	KM371307	KM502920	KM224912
ZMTAU CO36785	O. ainex	Israel, Eilat, Dry Dock	29.52701, 34.93721	12	KY442323	KY442342	KY442395	KY442364
ZMTAU CO36485	Ovabunda sp. 7	Israel, Eilat, Dry Dock	29.52701, 34.93721	12	KM371380	KM371308	KM502921	KM224913
ZMTAU CO36786	O. ainex	Israel, Eilat, Dry Dock	29.52701, 34.93721	14	KY442324	KY442343	KY442396	KY442365
ZMTAU CO36486	Ovabunda sp. 2	Israel, Eilat, Dry Dock	29.52701, 34.93721	12	KM371381	KM371309	KM502922	KM224914
ZMTAU CO36787	O. biseriata	Israel, Eilat, Dry Dock	29.52701, 34.93721	12	KY442325	KY442344	KY442410	KY442366
ZMTAU CO36488	O. macrospiculata	Israel, Eilat, Underwater Restaurant	29.54708, 34.95408	5	KM371383	KM371311	KM502924	KM224916
ZMTAU CO36489	Ovabunda sp. 4	Israel, Eilat, Underwater Restaurant	29.54708, 34.95408	7	KM371384	KM371312	KM502925	KM224917
ZMTAU CO36491	O. macrospiculata	Israel, Eilat, Underwater Restaurant	29.54708, 34.95408	5	KM371386	KM371314	KM502927	KM224919
ZMTAU CO36492	Ovabunda sp. 6	Israel, Eilat, Underwater Restaurant	29.54708, 34.95408	8	KM371387	KM371315	KM502928	KM224920
ZMTAU CO36493	Ovabunda sp. 3	Israel, Eilat, Underwater Restaurant	29.54708, 34.95408	4	KM371388	KM371316	KM502929	KM224921
ZMTAU CO36497	O. macrospiculata	Israel, Eilat, Underwater Restaurant	29.54708, 34.95408	5	KM371392	KM371320	KM502933	KM224925
ZMTAU CO36499	O. crenata	Israel, Eilat, IUI	29.50166, 34.91776	26	KM371394	KM371322	KM502935	KM224927
ZMTAU CO36501	O. biseriata	Israel, Eilat, Dry Dock	29.52701, 34.93721	17	KM371396	KM371324	KM502937	KM224929
ZMTAU CO36502	O. ainex	Israel, Eilat, Dry Dock	29.52701, 34.93721	19	KM371397	KM371325	KM502938	KM224930
ZMTAU CO36503	O. biseriata	Israel, Eilat, Dry Dock	29.52701, 34.93721	19	KM371398	KM371326	KM502939	KM224931
ZMTAU CO36504	O. ainex	Israel, Eilat, Underwater Observatory	29.50403, 34.9194	12	KM371399	KM371327	KM502940	KM224932
ZMTAU CO36788	X. umbellata	Israel, Eilat, Underwater Observatory	29.50403, 34.9194	12	KT590457	KT590438	KY442432	KY442367
ZMTAU CO36789	Ovabunda sp. 5	Israel, Eilat, Underwater Restaurant	29.54708, 34.95408	5	KY442326	KY442345	KY442424	KY442368
ZMTAU CO36790	X. umbellata	Israel, Eilat, Tur Yam	29.515694, 34.926722	5	KT590458	KT590439	KY442434	KY442369
ZMTAU CO36509	O. impulsatilla	Israel, Eilat, Underwater Restaurant	29.54708, 34.95408	11	KM371404	KM371332	KM502945	KM224937
ZMTAU CO36511	O. verseveldti	Israel, Eilat, Oil Jetty	29.52293, 34.93535	14	KM371406	KM371334	KM502947	KM224939
ZMTAU CO36514	O. hamsina	Israel, Eilat, Pyramid	29.54575, 34.95731	29	KM371409	KM371337	KM502950	KM224942
ZMTAU CO36515	O. biseriata	Israel, Eilat, Pyramid	29.54575, 34.95731	24	KM371410	KM371338	KM502951	KM224943
ZMTAU CO36516	O. faraunensis	Israel, Eilat, Pyramid	29.54575, 34.95731	22	KM371411	KM371339	KM502952	KM224944
ZMTAU CO36517	O. faraunensis	Israel, Eilat, Pyramid	29.54575, 34.95731	24	KM371412	KM371340	KM502953	KM224945
ZMTAU CO36792	Xenia sp.	Israel, Eilat, Pyramid	29.54575, 34.95731	22	KT590460	KT590441	KY442430	KY442371
ZMTAU CO36468	O. impulsatilla	Israel, Eilat, Nature Reserve	29.50993, 34.9239	10	KM371362	KM371290	KM502903	KM224895
ZMTAU CO36469	O. arabica	Israel, Eilat, IUI	29.50166, 34.91776	27	KM371363	KM371291	KM502904	KM224896
USNM 1201936	O. gohari	Saudi Arabia, Thuwal, Shark Reef	22.416667, 38.983333	12.7273	KC864859	KC864923	KY442415	KM201451
USNM 1201939	O. arabica	Saudi Arabia, Thuwal, Palace North	22.3, 38.966667	12.7273	KC864862	KC864926	KY442399	KM201444
USNM 1202005	X. umbellata	Saudi Arabia, Jeddah, Obhur Creek	21.716667, 39.1	7.57576	KC864912	KC864981	KY442427	KM201437
USNM 1202016	X. umbellata	Saudi Arabia, Jeddah, Obhur Creek	21.716667, 39.1	6.9697	KC864921	KC864990	KY442428	KY442391
	X. umbellata	La Parguera Natural Reserve	17.89582, -66.97280	22	PV199032	PV199026	PV199029	PV167772	X. umbellata 1
	X. umbellata	La Parguera Natural Reserve	17.89578, -66.97360	20	PV199033	PV199027	PV199030	PV167773	X. umbellata 2
	X. umbellata	Caja de Muertos, Ponce	17.89753, -66.50931	2-3	PV199034	PV199028	PV199031	PV167774	X. umbellata 3
